## Supplementary Table S2 for "Identification of the Regulatory Elements and Protein Substrates of Lysine Acetoacetylation"

### Sheet: Table S2A
Table S2A. Kacac sites loacted on residues that are critical for biological functions
Descriptions of Column Names:
ProteinID	Uniprot ID of proteins this site is associated with
Overlapped Position	The position of Kacac site in the protein that overlaps with a PTM site
Overlapped Type	The type of PTM site overlapped with Kacac
Mutation	Known mutations on the Kacac site
Protein ID	Overlapped Position	Overlapped Type_MOD_RES	Overlapped Type_CROSSLINK	Mutation
O60814	109	N6-(2-hydroxyisobutyryl)lysine; alternate/N6-lactoyllysine; alternate/N6-glutaryllysine; alternate/N6-methyllysine; alternate
O60814	6	N6-(2-hydroxyisobutyryl)lysine; alternate/N6-(beta-hydroxybutyryl)lysine; alternate/N6-acetyllysine; alternate/N6-butyryllysine; alternate/N6-crotonyllysine; alternate/N6-lactoyllysine; alternate	Glycyl lysine isopeptide (Lys-Gly) (interchain with G-Cter in SUMO2); alternate
O60814	21	N6-(2-hydroxyisobutyryl)lysine; alternate/N6-(beta-hydroxybutyryl)lysine; alternate/N6-acetyllysine; alternate/N6-butyryllysine; alternate/N6-crotonyllysine; alternate/N6-lactoyllysine; alternate	Glycyl lysine isopeptide (Lys-Gly) (interchain with G-Cter in SUMO2); alternate
O60814	86	N6,N6,N6-trimethyllysine; alternate (By Similarity)/N6-(2-hydroxyisobutyryl)lysine; alternate/N6-(beta-hydroxybutyryl)lysine; alternate/N6-acetyllysine; alternate (By Similarity)/N6-lactoyllysine; alternate
O76021	468	N6-acetyllysine
P00338	14	N6-acetyllysine
P00505	90	N6-acetyllysine; alternate/N6-succinyllysine; alternate (By similarity)
P04637	370	N6,N6-dimethyllysine; alternate/N6-methyllysine; by SMYD2; alternate		370 K-R: Induces a decrease in methylation by SMYD2.
P06454	15	N6-acetyllysine; alternate/N6-succinyllysine; alternate (By similarity)
P06748	229	N6-acetyllysine
P07737	105	N6-acetyllysine
P07910	8		Glycyl lysine isopeptide (Lys-Gly) (interchain with G-Cter in SUMO2)
P07910	176	N6-acetyllysine; alternate (By similarity)	Glycyl lysine isopeptide (Lys-Gly) (interchain with G-Cter in SUMO2); alternate
P09429	177	N6-acetyllysine (By similarity)
P09429	90	N6-acetyllysine (By similarity)
P0C0S5	116	N6-lactoyllysine
P0C0S5	8	N6-acetyllysine; alternate/N6-methyllysine; alternate		5-8 Decreased acetylation by KAT2A.
P0C0S5	5	N6-acetyllysine; alternate/N6-methyllysine; alternate
P10412	34	N6-(beta-hydroxybutyryl)lysine; alternate (By Similarity)/N6-succinyllysine; alternate (By Similarity)
P10809	91	N6-acetyllysine (By similarity)
P10809	202	N6-acetyllysine; alternate/N6-succinyllysine; alternate (By similarity)
P13995	50	N6-acetyllysine; alternate	Glycyl lysine isopeptide (Lys-Gly) (interchain with G-Cter in SUMO2); alternate
P14866	302		Glycyl lysine isopeptide (Lys-Gly) (interchain with G-Cter in SUMO2); alternate
P16403	168	N6-(2-hydroxyisobutyryl)lysine; alternate/N6-crotonyllysine; alternate
P16403	17	N6-acetyllysine (By similarity)
P17096	15	N6-acetyllysine; alternate	Glycyl lysine isopeptide (Lys-Gly) (interchain with G-Cter in SUMO2); alternate
P17096	7	N6-acetyllysine (By similarity)
P19338	102	N6-acetyllysine
P19338	116	N6-acetyllysine
P19338	124	N6-acetyllysine
P26641	434	N6-acetyllysine; alternate/N6-malonyllysine; alternate
P27694	167	N6-acetyllysine; alternate	Glycyl lysine isopeptide (Lys-Gly) (interchain with G-Cter in ubiquitin); alternate
P27694	88		Glycyl lysine isopeptide (Lys-Gly) (interchain with G-Cter in ubiquitin)
P30405	86	N6-succinyllysine (By similarity)
P38646	206	N6-acetyllysine; alternate (By similarity)/N6-malonyllysine; alternate/N6-succinyllysine; alternate (By similarity)
P40926	185	N6-acetyllysine; alternate/N6-succinyllysine (By similarity)		185 K-R: No activation of enzyme activity on treatment with TSA or NAM; when associated with R-301; R-307 and R-314.
P45973	102		Glycyl lysine isopeptide (Lys-Gly) (interchain with G-Cter in SUMO2)
P55210	38			38-41-AAAA: Decreased ability to cleave PARP1 and PTGES3.
P58876	6	N6-(2-hydroxyisobutyryl)lysine; alternate/N6-(beta-hydroxybutyryl)lysine; alternate/N6-acetyllysine; alternate/N6-butyryllysine; alternate/N6-crotonyllysine; alternate/N6-lactoyllysine; alternate	Glycyl lysine isopeptide (Lys-Gly) (interchain with G-Cter in SUMO2); alternate
P61604	56	N6-acetyllysine; alternate/N6-malonyllysine; alternate/N6-succinyllysine; alternate (By similarity)
P61604	54	N6-succinyllysine; alternate (By similarity)/N6-malonyllysine; alternate.
P62805	13	N6-(2-hydroxyisobutyryl)lysine; alternate/N6-(beta-hydroxybutyryl)lysine; alternate/N6-acetyllysine; alternate/N6-butyryllysine; alternate/N6-crotonyllysine; alternate/N6-lactoyllysine; alternate/N6-acetyl-N6-methyllysine; alternate/N6-glutaryllysine; alternate/N6-methyllysine; alternate/N6-succinyllysine; alternate	Glycyl lysine isopeptide (Lys-Gly) (interchain with G-Cter in SUMO2); alternate	13 K-A: Impaired methylation by N6AMT1.
P62805	9	N6-(2-hydroxyisobutyryl)lysine; alternate/N6-(beta-hydroxybutyryl)lysine; alternate/N6-acetyllysine; alternate/N6-butyryllysine; alternate/N6-crotonyllysine; alternate/N6-lactoyllysine; alternate/N6-propionyllysine; alternate
P62807	6	N6-(2-hydroxyisobutyryl)lysine; alternate/N6-(beta-hydroxybutyryl)lysine; alternate/N6-acetyllysine; alternate/N6-butyryllysine; alternate/N6-crotonyllysine; alternate/N6-lactoyllysine; alternate	Glycyl lysine isopeptide (Lys-Gly) (interchain with G-Cter in SUMO2); alternate (By Similarity)
P62807	109	N6-(2-hydroxyisobutyryl)lysine; alternate/N6-lactoyllysine; alternate/N6-glutaryllysine; alternate/N6-methyllysine; alternate
P62807	86	N6-(2-hydroxyisobutyryl)lysine; alternate/N6-(beta-hydroxybutyryl)lysine; alternate/N6-acetyllysine; alternate/ N6-lactoyllysine; alternate/N6,N6,N6-trimethyllysine; alternate (By Similarity)
P62807	21	N6-(2-hydroxyisobutyryl)lysine; alternate/N6-(beta-hydroxybutyryl)lysine; alternate/N6-acetyllysine; alternate/N6-butyryllysine; alternate/N6-crotonyllysine; alternate/N6-lactoyllysine; alternate	Glycyl lysine isopeptide (Lys-Gly) (interchain with G-Cter in SUMO2); alternate (By Similarity)
P62807	24	N6-(2-hydroxyisobutyryl)lysine; alternate/N6-acetyllysine; alternate (By Similarity)/N6-crotonyllysine; alternate/ N6-lactoyllysine; alternate
P68431	10	N6,N6,N6-trimethyllysine; alternate/ N6,N6-dimethyllysine; alternate/ N6-(2-hydroxyisobutyryl)lysine; alternate/ N6-(beta-hydroxybutyryl)lysine; alternate/N6-acetyllysine; alternate/ N6-crotonyllysine; alternate/ N6-methyllysine; alternate/N6-butyryllysine; alternate/N6-lactoyllysine; alternate
P68431	28	N6,N6,N6-trimethyllysine; alternate/ N6,N6-dimethyllysine; alternate/ N6-(2-hydroxyisobutyryl)lysine; alternate/ N6-(beta-hydroxybutyryl)lysine; alternate/N6-acetyllysine; alternate/ N6-crotonyllysine; alternate/ N6-glutaryllysine; alternate/N6-methyllysine; alternate/N6-lactoyllysine; alternate
P68431	15	N6-(2-hydroxyisobutyryl)lysine; alternate/ N6-(beta-hydroxybutyryl)lysine; alternate/N6-acetyllysine; alternate/N6-glutaryllysine; alternate/N6-lactoyllysine; alternate (By Similarity)/N6-succinyllysine; alternate
P68431	19	N6-(2-hydroxyisobutyryl)lysine; alternate/ N6-(beta-hydroxybutyryl)lysine; alternate/N6-acetyllysine; alternate/N6-butyryllysine; alternate/N6-crotonyllysine; alternate/N6-glutaryllysine; alternate/N6-lactoyllysine; alternate/N6-methyllysine; alternate/N6-decanoyllysine
P68431	5	Allysine; alternate/ N6,N6,N6-trimethyllysine; alternate/ N6,N6-dimethyllysine; alternate/ N6-(2-hydroxyisobutyryl)lysine; alternate/ N6-(beta-hydroxybutyryl)lysine; alternate/N6-acetyllysine; alternate/ N6-crotonyllysine; alternate/ N6-methyllysine; alternate
P78347	353	N6-acetyllysine; alternate (By similarity)	Glycyl lysine isopeptide (Lys-Gly) (interchain with G-Cter in SUMO2); alternate
Q00839	186	N6-acetyllysine (By Similarity)
Q07666	432		Glycyl lysine isopeptide (Lys-Gly) (interchain with G-Cter in SUMO2)
Q13185	10	N6-acetyllysine; alternate	Glycyl lysine isopeptide (Lys-Gly) (interchain with G-Cter in SUMO2); alternate
Q13185	5	N6-acetyllysine; alternate (By similarity)	Glycyl lysine isopeptide (Lys-Gly) (interchain with G-Cter in SUMO2); alternate
Q14839	304		Glycyl lysine isopeptide (Lys-Gly) (interchain with G-Cter in SUMO2)
Q14978	663	N6-acetyllysine; alternate
Q15233	467		Glycyl lysine isopeptide (Lys-Gly) (interchain with G-Cter in SUMO2)
Q8NC51	102		Glycyl lysine isopeptide (Lys-Gly) (interchain with G-Cter in SUMO1); alternate/Glycyl lysine isopeptide (Lys-Gly) (interchain with G-Cter in SUMO2); alternate	102 K-R: Not sumoylated; when associated with R-228 and R-281.
Q8TAQ2	326	N6-acetyllysine
Q8WW12	150	N6-acetyllysine
Q93077	10	N6-(2-hydroxyisobutyryl)lysine; alternate/N6-(beta-hydroxybutyryl)lysine; alternate/N6-lactoyllysine; alternate (By Similarity)/N6-succinyllysine; alternate
Q93079	6	N6-(2-hydroxyisobutyryl)lysine; alternate/N6-(beta-hydroxybutyryl)lysine; alternate/N6-acetyllysine; alternate/N6-butyryllysine; alternate/N6-crotonyllysine; alternate/N6-lactoyllysine; alternate	Glycyl lysine isopeptide (Lys-Gly) (interchain with G-Cter in SUMO2); alternate (By Similarity)
Q96KK5	126	N6-crotonyllysine; alternate/N6-glutaryllysine; alternate
Q96KK5	10	N6-(2-hydroxyisobutyryl)lysine; alternate/N6-(beta-hydroxybutyryl)lysine; alternate/N6-lactoyllysine; alternate (By Similarity)/N6-succinyllysine; alternate
Q99877	6	N6-(2-hydroxyisobutyryl)lysine; alternate/N6-(beta-hydroxybutyryl)lysine; alternate/N6-acetyllysine; alternate/N6-butyryllysine; alternate/N6-crotonyllysine; alternate/N6-lactoyllysine; alternate	Glycyl lysine isopeptide (Lys-Gly) (interchain with G-Cter in SUMO2); alternate (By Similarity)
Q99880	6	N6-(2-hydroxyisobutyryl)lysine; alternate/N6-(beta-hydroxybutyryl)lysine; alternate/N6-acetyllysine; alternate/N6-butyryllysine; alternate/N6-crotonyllysine; alternate/N6-lactoyllysine; alternate	Glycyl lysine isopeptide (Lys-Gly) (interchain with G-Cter in SUMO2); alternate (By Similarity)
Q9H2P0	616		Glycyl lysine isopeptide (Lys-Gly) (interchain with G-Cter in SUMO2)
Q9H2P0	144		Glycyl lysine isopeptide (Lys-Gly) (interchain with G-Cter in SUMO2)
Q9UQE7	106	N6-acetyllysine		106 K-A: 20% loss of sister chromatid cohesion, no effect on cohesin complex assembly; when associated with A-105.

### Sheet: Table S2B
Table S2B. Neighbor sites that are critical for biological functions
Descriptions of Column Names:
ProteinID	Uniprot ID of proteins this site is associated with
Kacac Position	The position of the identified Kacac site
Neighbor Position	The position of the PTM site that locates within 5 residues to the Kacac site in the protein
Neighbor Type	The type of PTM site close to the Kacac
Neighbor Mutation	Known mutations that locates within 5 residues to the Kacac site in the protein
Protein ID	Kacac Position	Neighbor Position	Neighbor Type	Neighbor Mutation
O60814	109	113	MOD_RES: Phosphoserine/O-linked (GlcNAc) serine
O60814	6	7	MOD_RES: ADP-ribosylserine/Phosphoserine
O60814	21	24	MOD_RES: N6-(2-hydroxyisobutyryl)lysine; alternate/N6-acetyllysine; alternate (Ny Similarity)/N6-crotonyllysine; alternate/N6-lactoyllysine; alternate
O60814	86	87/89	MOD_RES: 87, Omega-N-methylarginine (By similarity)/89, Phosphothreonine
O75533	195	194	MOD_RES: Phosphoserine
O76021	468	465/469	MOD_RES: 465, Phosphothreonine/469, Phosphoserine
O94776	592	595	CROSSLNK: Glycyl lysine isopeptide (Lys-Gly) (interchain with G-Cter in SUMO2)
P00338	14	10/18	MOD_RES: 10, Phosphotyrosine/18, Phosphothreonine
P04637	370	372	MOD_RES: N6-methyllysine; by SETD7	372 mutation: Induces a decrease in protein stabilization.
P04637	370	373	MOD_RES: N6,N6-dimethyllysine; by EHMT1 and EHMT2; alternate/N6-acetyllysine; alternate	373 mutation: Abolishes dimethylation by EHMT1 and EHMT2.
P06454	15	13 & 14	MOD_RES: Phosphothreonine
P06733	80	79	MOD_RES: Phosphoserine
P06748	202	199	MOD_RES: Phosphothreonine; by CDK1, CDK2 and CDK6	199 mutation: Partial loss of phosphorylation. Does not affect phosphorylation by PLK2.
P06748	206	207	MOD_RES: ADP-ribosylserine
P06748	239	234 & 237	MOD_RES: Phosphothreonine; by CDK1	237 mutation: Partial loss of phosphorylation.
P06748	229	227	MOD_RES: Phosphoserine	234 mutation: Partial loss of phosphorylation; when associated with A-237.
P07737	105	104	MOD_RES: Phosphothreonine
P07910	176	171	MOD_RES: Phosphoserine
P07910	157	162	MOD_RES: Phosphoserine
P09429	177	173	MOD_RES: N6-acetyllysine (By similarity)	181 mutation: Greatly reduces phosphorylation, nuclear localization; when associated with A-35; A-39; A-42; A-46 and A-53.
P09874	505	504 & 507	MOD_RES: ADP-ribosylserine	507 mutation: Abolishes automodification on serine following interaction with HPF1, leading to delay dissociation from chromatin; when associated with A-499 and A-519.
P09874	518	519	MOD_RES: ADP-ribosylserine/Phosphoserine	519 mutation: Abolishes automodification on serine following interaction with HPF1, leading to delay dissociation from chromatin; when associated with A-499 and A-507.
P0C0S5	8	12	MOD_RES: N6-acetyllysine; alternate/N6-lactoyllysine; alternate
P10412	34	36	MOD_RES: Phosphoserine (By Similarity)
P10412	97	96	MOD_RES: Phosphothreonine
P10809	473	469	MOD_RES: N6-acetyllysine
P10809	91	90	MOD_RES: Phosphotyrosine
P10809	202	205	MOD_RES: N6-acetyllysine; alternate (By Similarity)/N6-succinyllysine; alternate (By similarity)
P14866	302	298	MOD_RES: Phosphoserine
P16403	168	165	MOD_RES: Phosphothreonine
P17096	31	36	MOD_RES: Phosphoserine; by HIPK2 and CDC2
P17096	15	14	MOD_RES: Phosphoserine
P17096	7	4 & 5 & 6	MOD_RES: Phosphoserine
P19338	102	99 & 106	MOD_RES: Phosphothreonine
P19338	116	113	MOD_RES: Phosphothreonine
P19338	79	76 & 84	MOD_RES: Phosphothreonine
P19338	70	67/69	MOD_RES: 67, Phosphoserine/69, Phosphothreonine
P19338	80	76	MOD_RES: Phosphothreonine
P19338	87	84	MOD_RES: Phosphothreonine
P19338	95	92	MOD_RES: Phosphothreonine
P19338	124	121	MOD_RES: Phosphothreonine
P27694	167	172	MOD_RES: Phosphoserine
P30048	248	243	MOD_RES: Phosphoserine
P42167	213	211	MOD_RES: Phosphothreonine
P42167	203	208	MOD_RES: Phosphothreonine
P45973	102	97	MOD_RES: Phosphoserine
P55210	38	37	MOD_RES: Phosphoserine	39-40 mutation: Decreased ability to cleave PARP1. Decreased RNA-binding.
P58876	6	7	MOD_RES: ADP-ribosylserine
P61604	54	53	MOD_RES: Phosphoserine
P62807	6	7	MOD_RES: ADP-ribosylserine/Phosphoserine
P62807	109	113	MOD_RES: Phosphoserine/O-linked (GlcNAc) serine
P62807	86	89	MOD_RES: Phosphothreonine
P68431	10	11	MOD_RES: Phosphoserine; alternate; by AURKB, AURKC, RPS6KA3, RPS6KA4 and RPS6KA5
P68431	28	29	MOD_RES: Phosphoserine; alternate; by AURKB, AURKC and RPS6KA5
P68431	15	12	MOD_RES: Phosphothreonine; by PKC and CHEK1
P68431	19	18	MOD_RES: Asymmetric dimethylarginine; by CARM1; alternate
P68431	5	4 & 7	MOD_RES: Phosphothreonine
Q00839	186	187 & 188 & 191/187	MOD_RES: 187, 188, 191Phosphoserine/187ADP-ribosylserine
Q01105	189	184	MOD_RES: Phosphoserine
Q07666	432	435	MOD_RES: Phosphotyrosine; by PTK6	435 mutation: No effect on the nuclear localization.
Q13185	5	6	MOD_RES: Phosphothreonine
Q13428	308	310	MOD_RES: Phosphothreonine
Q13428	642	637	CROSSLNK: Glycyl lysine isopeptide (Lys-Gly) (interchain with G-Cter in SUMO2)
Q13547	412	409 & 410	MOD_RES: Phosphoserine
Q14839	304	308 & 309	MOD_RES: Phosphoserine
Q14978	302	303	MOD_RES: Phosphoserine
Q14978	110	105 & 108	MOD_RES: Phosphoserine
Q8TAQ2	326	321/322	MOD_RES: 321, Phosphoserine/322, Phosphothreonine
Q8WW12	150	147	MOD_RES: Phosphoserine
Q93077	10	14	MOD_RES: N6-(beta-hydroxybutyryl)lysine; alternate
Q93079	6	7	MOD_RES: ADP-ribosylserine
Q96KK5	126	121/123	MOD_RES: 121, Phosphothreonine/123, Phosphoserine
Q96KK5	10	14	CROSSLNK: Glycyl lysine isopeptide (Lys-Gly) (interchain with G-Cter in ubiquitin); alternate
Q99877	6	7	MOD_RES: ADP-ribosylserine
Q99880	6	7	MOD_RES: ADP-ribosylserine
Q9H1E3	184	181	MOD_RES: Phosphoserine
Q9H2P0	616	621	CROSSLNK: Glycyl lysine isopeptide (Lys-Gly) (interchain with G-Cter in SUMO2)
Q9UQE7	106	105	MOD_RES: N6-acetyllysine
