## Supplementary Table S3 for "Identification of the Regulatory Elements and Protein Substrates of Lysine Acetoacetylation"

### Sheet: Table S3
Table S3. Protein complex analysis of Kacac proteins
Descriptions of Column Names:
ID	ID of the enriched protein complex
Name	Name of the enriched protein complex
Size	Total number of subunites of the protein complex
Count	Number of identified subunites of the enriched protein complex
P-value	Statistically significance of the enriched protein complex
Function	Description of the complex function
GO	GO description of the complex
ID	Name	Size	Count	P-value	Function	GO
3055	Nop56p-associated pre-rRNA complex	104	9	7.45655e-09	ribosome biogenesis;nucleus	ribosome biogenesis;nucleus
7627	H2A.Z histone-exchange complex p400/TIP60	27	6	7.98122e-09	DNA binding	DNA binding;histone exchange
778	LARC complex (LCR-associated remodeling complex)	19	5	6.00832e-08	DNA conformation modification (e.g. chromatin);DNA binding;organization of chromosome structure;nucleus	DNA topological change;DNA binding;chromosome organization;nucleus
3135	TLE1 corepressor complex (MASH1 promoter-corepressor complex)	8	4	6.96678e-08	transcription repression;protein binding;DNA binding;neuron;nucleus	negative regulation of DNA-templated transcription;protein binding;DNA binding;neuron differentiation;nucleus
3137	MASH1 promoter-coactivator complex	9	4	1.24715e-07	transcription activation;DNA binding;Notch-receptor signalling pathway;neuron;nucleus	positive regulation of DNA-templated transcription;DNA binding;Notch signaling pathway;neuron differentiation;nucleus
1729	TLE1 corepressor complex (MASH1 promoter-corepressor complex)	10	4	2.06718e-07	transcription repression;protein binding;DNA binding;regulator of transcription factor;neuron;nucleus	negative regulation of DNA-templated transcription;protein binding;DNA binding;regulation of DNA-binding transcription factor activity;neuron differentiation;nucleus
282	SNF2h-cohesin-NuRD complex	16	4	1.73342e-06	DNA conformation modification (e.g. chromatin);DNA binding;organization of chromosome structure;chromosome	DNA topological change;DNA binding;chromosome organization;chromosome
1495	PID complex	5	3	1.81371e-06	modification by acetylation, deacetylation;regulator of transcription factor;nucleus	protein acetylation;protein deacetylation;regulation of DNA-binding transcription factor activity;nucleus;protein modification process
632	Anti-HDAC2 complex	17	4	2.25435e-06	DNA conformation modification (e.g. chromatin);transcription repression;modification by acetylation, deacetylation;organization of chromosome structure;nucleus	DNA topological change;negative regulation of DNA-templated transcription;protein deacetylation;chromosome organization;nucleus
1335	SNW1 complex	18	4	2.88255e-06	transcription activation;splicing;nucleus	positive regulation of DNA-templated transcription;RNA splicing;nucleus
61	Mi2/NuRD complex	7	3	6.27775e-06	DNA conformation modification (e.g. chromatin);organization of chromosome structure;nucleus	DNA topological change;chromosome organization;nucleus;regulation of transcription by RNA polymerase II
5614	Emerin complex 32	22	4	6.74084e-06	DNA conformation modification (e.g. chromatin);organization of chromosome structure;nucleus	DNA topological change;chromosome organization;nucleus
62	MeCP1 complex	8	3	9.98867e-06	DNA conformation modification (e.g. chromatin);transcription repression;DNA binding;organization of chromosome structure;nucleus	DNA topological change;negative regulation of DNA-templated transcription;DNA binding;chromosome organization;nucleus;histone deacetylation
888	MTA2 complex	8	3	9.98867e-06	DNA conformation modification (e.g. chromatin);transcription repression;RNA synthesis;organization of chromosome structure;nucleus	DNA topological change;negative regulation of DNA-templated transcription;RNA biosynthetic process;chromosome organization;nucleus;histone deacetylation
685	MeCP1 complex	9	3	1.48999e-05	organization of chromosome structure;DNA binding;DNA conformation modification (e.g. chromatin);transcription repression;nucleus	chromosome organization;DNA binding;histone deacetylation;DNA topological change;negative regulation of DNA-templated transcription;nucleus
1728	CTCF-nucleophosmin-PARP-HIS-KPNA-LMNA-TOP complex	9	3	1.48999e-05	transcriptional control;nucleus	regulation of RNA biosynthetic process;regulation of DNA-templated transcription;nucleus
6989	ProTalpha C9 complex	2	2	3.26652e-05	anti-apoptosis	negative regulation of apoptotic process;cell population proliferation
1223	H2AX complex, isolated from cells without IR exposure	13	3	4.96136e-05	DNA conformation modification (e.g. chromatin);cell cycle checkpoints (checkpoints of morphogenesis, DNA-damage,-replication, mitotic phase and spindle);transcription elongation;organization of chromosome structure;nucleus	DNA topological change;cell cycle checkpoint signaling;DNA-templated transcription elongation;chromosome organization;nucleus
7947	MBD3-NuRD complex	13	3	4.96136e-05	null	null
8391	Spliceosome, E complex	129	6	8.85423e-05	mRNA processing (splicing, 5'-, 3'-end processing)	mRNA splicing, via spliceosome;spliceosomal complex
7934	GTF2I-PARP1-SFPQ complex	3	2	9.74453e-05	nucleus	neuron migration;nucleus
8358	MDM2-RSL1D1-TP53 complex	3	2	9.74453e-05	null	negative regulation of cell population proliferation
6261	Histone-2-Histone-4-ASF1A-MCM2 complex	4	2	0.000193796	null	chromatin organization
6984	ProTalpha C2 complex	4	2	0.000193796	anti-apoptosis	negative regulation of apoptotic process;cell population proliferation
5615	Emerin complex 52	23	3	0.000290583	RNA processing;cellular signalling;nucleus	RNA processing;intracellular signal transduction;nucleus
585	Mi2/NuRD-BCL6-MTA3 complex	5	2	0.00032118	DNA conformation modification (e.g. chromatin);transcription repression;modification by acetylation, deacetylation;organization of chromosome structure;B-cell;nucleus	DNA topological change;negative regulation of DNA-templated transcription;protein deacetylation;chromosome organization;B cell differentiation;nucleus
634	XFIM complex	5	2	0.00032118	DNA conformation modification (e.g. chromatin);transcription repression;RNA synthesis;modification by acetylation, deacetylation;organization of chromosome structure;nucleus	DNA topological change;negative regulation of DNA-templated transcription;RNA biosynthetic process;protein deacetylation;chromosome organization;nucleus
2224	MSH2/6-BLM-p53-RAD51 complex	5	2	0.00032118	DNA repair;DNA damage response;nucleus	DNA repair;cellular response to DNA damage stimulus;nucleus
5179	NCOA6-DNA-PK-Ku-PARP1 complex	5	2	0.00032118	DNA repair;nucleus	DNA repair;nucleus
6149	Codanin-1-Asf1–histone H3.1-histone H4–importin-4 complex, cytosolic	5	2	0.00032118	DNA synthesis and replication	DNA replication;protein import;chromatin organization
7225	CDH4-HDAC2-MTA2-RBBP7-TWIST1 complex	5	2	0.00032118	regulator of transcription factor	regulation of DNA-binding transcription factor activity;regulation of cell migration
551	core-histone (H2A/H2B/H3/H4)-TDIF2-TDT complex	6	2	0.000479065	nucleus;DNA binding	nucleus;chromatin remodeling;DNA binding
1257	ALL-1 supercomplex	28	3	0.000522755	DNA conformation modification (e.g. chromatin);transcriptional control;modification by acetylation, deacetylation;posttranslational modification of amino acids (e.g. hydroxylation, methylation);organization of chromosome structure;nucleus	DNA topological change;regulation of RNA biosynthetic process;regulation of DNA-templated transcription;protein deacetylation;protein methylation;chromosome organization;nucleus
587	NuRD.1 complex	7	2	0.000666924	DNA conformation modification (e.g. chromatin);transcription repression;modification by acetylation, deacetylation;hormone mediated signal transduction;cellular signalling;organization of chromosome structure;nucleus	DNA topological change;negative regulation of DNA-templated transcription;protein deacetylation;hormone-mediated signaling pathway;signaling;chromosome organization;nucleus;histone deacetylation
614	NRD complex (Nucleosome remodeling and deacetylation complex)	7	2	0.000666924	DNA conformation modification (e.g. chromatin);transcriptional control;modification by acetylation, deacetylation;organization of chromosome structure;nucleus	DNA topological change;regulation of RNA biosynthetic process;regulation of DNA-templated transcription;protein deacetylation;chromosome organization;nucleus
924	Toposome	7	2	0.000666924	organization of chromosome structure;mitotic cell cycle;mitotic cell cycle and cell cycle control;DNA binding;nucleus	chromosome organization;mitotic cell cycle;regulation of cell cycle;DNA binding;nucleus
1094	Frataxin complex	7	2	0.000666924	protein binding;mitochondrion	protein binding;mitochondrion
1226	H2AX complex I	7	2	0.000666924	DNA repair;DNA conformation modification (e.g. chromatin);cell cycle checkpoints (checkpoints of morphogenesis, DNA-damage,-replication, mitotic phase and spindle);transcription elongation;DNA damage response;organization of chromosome structure;nucleus	DNA repair;DNA topological change;cell cycle checkpoint signaling;DNA-templated transcription elongation;cellular response to DNA damage stimulus;chromosome organization;nucleus
3142	CAMK2-delta-MASH1 promoter-coactivator complex	8	2	0.000884238	transcription activation;protein binding;DNA binding;Notch-receptor signalling pathway;neuron;nucleus	positive regulation of DNA-templated transcription;protein binding;DNA binding;Notch signaling pathway;neuron differentiation;nucleus
6194	B-WICH complex	8	2	0.000884238	nucleus	chromatin binding;nucleus;transcription by RNA polymerase III
646	HDAC1-associated protein complex	9	2	0.00113049	DNA conformation modification (e.g. chromatin);transcription repression;DNA binding;organization of chromosome structure;nucleus	DNA topological change;negative regulation of DNA-templated transcription;DNA binding;chromosome organization;nucleus;histone deacetylation
649	HDAC1-associated core complex cII	9	2	0.00113049	DNA conformation modification (e.g. chromatin);transcription repression;DNA binding;organization of chromosome structure;nucleus	DNA topological change;negative regulation of DNA-templated transcription;DNA binding;chromosome organization;nucleus;histone deacetylation
5609	Emerin regulatory complex	9	2	0.00113049	DNA conformation modification (e.g. chromatin);transcriptional control;organization of chromosome structure;nucleus	DNA topological change;regulation of RNA biosynthetic process;regulation of DNA-templated transcription;chromosome organization;nucleus
6302	B-WICH complex	9	2	0.00113049	TRANSCRIPTION;nucleus	DNA-templated transcription;nucleus;chromatin remodeling
7285	HEXIM1-DNA-PK-paraspeckle components-ribonucleoprotein complex	9	2	0.00113049	nucleus	regulation of innate immune response;nucleus
1149	Histone H3.1 complex	10	2	0.00140518	nucleus	nucleus;protein-containing complex assembly
1227	H2AX complex II	10	2	0.00140518	DNA repair;DNA conformation modification (e.g. chromatin);cell cycle checkpoints (checkpoints of morphogenesis, DNA-damage,-replication, mitotic phase and spindle);transcription elongation;DNA damage response;organization of chromosome structure;nucleus	DNA repair;DNA topological change;cell cycle checkpoint signaling;DNA-templated transcription elongation;cellular response to DNA damage stimulus;chromosome organization;nucleus
633	anti-BHC110 complex	11	2	0.00170779	DNA conformation modification (e.g. chromatin);transcription repression;modification by acetylation, deacetylation;organization of chromosome structure;nucleus	DNA topological change;negative regulation of DNA-templated transcription;protein deacetylation;chromosome organization;nucleus
3082	DGCR8 multiprotein complex	11	2	0.00170779	RNA processing;nucleus	RNA processing;nucleus
1004	RC complex, S-phase-specific	13	2	0.00239482	chromosome;cell cycle checkpoints (checkpoints of morphogenesis, DNA-damage,-replication, mitotic phase and spindle);DNA binding;DNA synthesis and replication;nucleus	chromosome;cell cycle checkpoint signaling;DNA binding;DNA replication;nucleus
1005	RC complex during G2/M-phase of cell cycle	13	2	0.00239482	DNA synthesis and replication;cell cycle checkpoints (checkpoints of morphogenesis, DNA-damage,-replication, mitotic phase and spindle);DNA binding;chromosome;nucleus	DNA replication;cell cycle checkpoint signaling;DNA binding;chromosome;nucleus
8389	PRC1.6a complex	13	2	0.00239482	transcriptional control	regulation of DNA-templated transcription;PRC1 complex
8390	PRC1.6b complex	13	2	0.00239482	transcriptional control	regulation of DNA-templated transcription;PRC1 complex
1230	WINAC complex	14	2	0.00277826	DNA synthesis and replication;DNA conformation modification (e.g. chromatin);S phase of mitotic cell cycle;transcriptional control;organization of chromosome structure;nucleus;receptor binding	DNA replication;DNA topological change;mitotic S phase;regulation of RNA biosynthetic process;regulation of DNA-templated transcription;chromosome organization;nucleus;signaling receptor binding
714	BRM-SIN3A complex	15	2	0.00318767	DNA conformation modification (e.g. chromatin);transcription repression;DNA binding;organization of chromosome structure;nucleus	DNA topological change;negative regulation of DNA-templated transcription;DNA binding;chromosome organization;nucleus
5611	Emerin complex 24	15	2	0.00318767	DNA synthesis and replication;RNA processing;nucleus	DNA replication;RNA processing;nucleus
7388	CENP-A nucleosomal complex	15	2	0.00318767	nucleus;organization of chromosome structure	nucleus;chromosome organization
739	SIN3-ING1b complex II	16	2	0.00362258	DNA conformation modification (e.g. chromatin);transcription repression;regulator of transcription factor;organization of chromosome structure;nucleus	DNA topological change;negative regulation of DNA-templated transcription;regulation of DNA-binding transcription factor activity;chromosome organization;nucleus;chromatin remodeling;histone deacetylation
2681	p53 homotetramer complex	1	1	0.00574907	transcriptional control;DNA binding;nucleus	regulation of RNA biosynthetic process;regulation of DNA-templated transcription;DNA binding;nucleus
1181	C complex spliceosome	80	3	0.0098075	mRNA processing (splicing, 5'-, 3'-end processing)	mRNA splicing, via spliceosome;spliceosomal complex
