## Supplementary Table S6 for "Identification of the Regulatory Elements and Protein Substrates of Lysine Acetoacetylation"

### Sheet: Table S6A
Table S6A. Down regulated KEGG pathways identified by using DEGs
category	subcategory	ID	Description	GeneRatio	BgRatio	pvalue	p.adjust	qvalue	geneID	Count
Cellular Processes	Transport and catabolism	hsa04146	Peroxisome	33/865	83/8662	6.0002e-13	1.95606e-10	1.76216e-10	30/1891/92960/5264/5193/5191/83594/1962/4358/55825/8443/3155/5826/2053/847/5190/5189/26061/5830/283927/6647/5195/10901/5192/10654/5828/25961/5827/3418/373156/10455/55670/26063	33
Metabolism	Global and overview maps	hsa01240	Biosynthesis of cofactors	43/865	153/8662	1.55503e-10	2.5347e-08	2.28344e-08	65220/1355/27430/56474/10797/2235/2937/1723/4832/587/55163/84274/217/6697/51004/25902/79717/51805/129607/29968/2058/2356/60490/326625/122481/5498/51601/29926/93100/50808/133686/9249/349565/1503/27235/387787/200895/4351/6472/122622/1719/9054/3145	43
Genetic Information Processing	Replication and repair	hsa03030	DNA replication	18/865	36/8662	1.30931e-09	1.42279e-07	1.28175e-07	5981/5982/5424/4171/4175/10714/4174/5427/5422/4173/10535/3978/5425/5111/1763/5984/4176/5557	18
Metabolism	Amino acid metabolism	hsa00280	Valine, leucine and isoleucine degradation	20/865	48/8662	8.68549e-09	7.07868e-07	6.37698e-07	30/38/56922/594/587/11112/217/1962/5096/3155/4329/35/84693/3712/64087/3033/223/549/501/26275	20
Genetic Information Processing	Replication and repair	hsa03440	Homologous recombination	18/865	41/8662	1.79528e-08	1.17052e-06	1.05449e-06	5893/672/5424/10714/79728/8438/4683/29086/5425/83990/580/472/146956/9577/84142/5890/5892/25788	18
Genetic Information Processing	Translation	hsa00970	Aminoacyl-tRNA biosynthesis	23/865	66/8662	3.84947e-08	2.09155e-06	1.88421e-06	23395/5188/55699/123263/54938/2617/51091/833/23438/1615/10056/10352/55157/51520/4677/8565/79587/2058/7453/80222/4141/5859/3376	23
Metabolism	Global and overview maps	hsa01200	Carbon metabolism	32/865	115/8662	4.58418e-08	2.13492e-06	1.92329e-06	9563/38/5634/5096/1743/4329/847/35/84693/25796/29968/113675/2098/5211/5723/5631/414328/2746/26007/1737/5213/84532/7086/84706/132158/5162/8801/3418/6472/55753/26275/6392	32
Genetic Information Processing	Replication and repair	hsa03410	Base excision repair	18/865	44/8662	6.8378e-08	2.7864e-06	2.51019e-06	3980/5981/5982/5424/4913/7374/10714/5427/4350/3978/5425/10038/5111/4595/79661/252969/5984/27343	18
Genetic Information Processing	Replication and repair	hsa03430	Mismatch repair	11/865	23/8662	4.04457e-06	0.000146503	0.000131981	5981/5982/5424/10714/3978/5425/4437/5395/5111/5984/9156	11
Metabolism	Global and overview maps	hsa01232	Nucleotide metabolism	23/865	85/8662	6.00466e-06	0.000195752	0.000176347	56474/51292/4832/51020/30833/1854/1635/129607/122481/7371/50808/1633/3251/1841/1503/7298/122622/957/100/9583/54963/353/56953	23
Metabolism	Metabolism of cofactors and vitamins	hsa00670	One carbon pool by folate	10/865	20/8662	6.80446e-06	0.00020166	0.000181669	10797/123263/4548/25902/160428/2618/7298/200895/6472/1719	10
Metabolism	Nucleotide metabolism	hsa00240	Pyrimidine metabolism	18/865	58/8662	7.72092e-06	0.000209752	0.000188959	56474/1723/4832/51020/30833/1854/1635/129607/7371/1633/318/1841/1503/7298/957/9583/54963/56953	18
Metabolism	Carbohydrate metabolism	hsa00030	Pentose phosphate pathway	12/865	31/8662	2.13225e-05	0.000534704	0.0004817	51071/9563/5634/25796/5211/5631/414328/5213/7086/132158/55276/64080	12
Genetic Information Processing	Replication and repair	hsa03420	Nucleotide excision repair	18/865	63/8662	2.74332e-05	0.000638802	0.000575479	5981/5982/5424/10714/9978/5427/3978/5425/2967/5111/2073/7507/7508/8450/5984/5886/81488/404672	18
Genetic Information Processing	Replication and repair	hsa03460	Fanconi anemia pathway	16/865	54/8662	4.66424e-05	0.0010137	0.000913209	672/29089/79728/11201/2178/57599/55120/51426/5395/91442/83990/2177/146956/116028/2175/2189	16
Cellular Processes	Cell growth and death	hsa04110	Cell cycle	32/865	157/8662	6.28314e-05	0.00128019	0.00115329	1870/9319/4171/4175/10403/8555/4998/51433/8318/4174/9978/5934/4173/7029/1031/1017/5111/23595/4609/7157/890/472/1111/64682/5885/4176/81620/27085/9134/29882/11200/5591	32
Metabolism	Global and overview maps	hsa01230	Biosynthesis of amino acids	19/865	75/8662	0.000101919	0.00195445	0.00176071	27430/440/5634/65263/587/1491/4548/29968/113675/5211/5723/5631/5213/7086/84706/3418/6472/95/102724560	19
Metabolism	Carbohydrate metabolism	hsa00640	Propanoate metabolism	11/865	32/8662	0.000165943	0.00300542	0.0027075	594/79611/1962/5096/4329/35/84693/84532/3948/8801/26275	11
Metabolism	Metabolism of cofactors and vitamins	hsa00785	Lipoic acid metabolism	8/865	19/8662	0.00026509	0.00454838	0.00409751	594/1743/51601/1737/5162/387787/55526/55753	8
Metabolism	Amino acid metabolism	hsa00260	Glycine, serine and threonine metabolism	12/865	40/8662	0.000361936	0.00589955	0.00531474	55349/1491/1757/29968/9380/113675/5723/501/63826/132158/6472/102724560	12
Metabolism	Carbohydrate metabolism	hsa00630	Glyoxylate and dicarboxylate metabolism	10/865	30/8662	0.000436679	0.00677892	0.00610694	38/5096/847/84693/9380/84532/132158/81888/6472/112817	10
Genetic Information Processing	Translation	hsa03010	Ribosome	31/865	169/8662	0.000583462	0.00864585	0.0077888	55173/6141/6122/6164/6146/6125/9349/29088/51187/23521/6202/79590/6189/6167/6188/124995/6159/200916/6133/54948/65008/6203/6124/6138/51021/51263/6228/6191/4736/6182/6139	31
Metabolism	Glycan biosynthesis and metabolism	hsa00563	Glycosylphosphatidylinositol (GPI)-anchor biosynthesis	9/865	26/8662	0.000616784	0.00874224	0.00787564	55650/9488/94005/128869/5281/65258/54965/84720/8733	9
Metabolism	Metabolism of cofactors and vitamins	hsa00760	Nicotinate and nicotinamide metabolism	11/865	37/8662	0.000689903	0.00937119	0.00844224	65220/83594/23530/23408/30833/23410/93100/133686/349565/25961/56953	11
Metabolism	Lipid metabolism	hsa00071	Fatty acid degradation	12/865	43/8662	0.000750273	0.00978356	0.00881373	30/38/217/1962/33/35/3033/223/1376/501/1632/10455	12
NA	NA	hsa01210	2-Oxocarboxylic acid metabolism	10/865	33/8662	0.00101967	0.0127851	0.0115177	594/587/1743/1737/84706/5162/55526/3418/55753/95	10
Metabolism	Amino acid metabolism	hsa00310	Lysine degradation	15/865	63/8662	0.00107882	0.0130257	0.0117345	38/5351/2145/217/1962/1743/83852/3033/63976/223/79823/501/85007/55526/123688	15
Metabolism	Nucleotide metabolism	hsa00230	Purine metabolism	24/865	128/8662	0.00171966	0.0197748	0.0178146	51292/5634/4832/51020/10846/30833/109/122481/5631/50808/1633/2618/318/3251/55276/5198/646625/374659/122622/957/100/9583/353/56953	24
Metabolism	Carbohydrate metabolism	hsa00620	Pyruvate metabolism	12/865	47/8662	0.00175911	0.0197748	0.0178146	38/5106/217/97/9380/223/1737/84532/501/3948/197257/5162	12
Metabolism	Metabolism of other amino acids	hsa00410	beta-Alanine metabolism	9/865	31/8662	0.00252058	0.0273903	0.0246751	218/217/1962/4329/35/2571/223/501/26275	9
Metabolism	Amino acid metabolism	hsa00250	Alanine, aspartate and glutamate metabolism	10/865	37/8662	0.00265558	0.0279264	0.0251581	440/2346/7915/56954/2571/2746/8659/84706/57494/122622	10
Metabolism	Metabolism of cofactors and vitamins	hsa00790	Folate biosynthesis	8/865	27/8662	0.00377791	0.0384875	0.0346723	55034/6697/84105/2356/5860/5092/200895/1719	8
Genetic Information Processing	Folding, sorting and degradation	hsa03018	RNA degradation	16/865	79/8662	0.00442208	0.0436848	0.0393544	23016/56915/80336/28960/11340/51690/9924/80349/5073/5211/196513/5213/115752/51013/5394/10438	16

### Sheet: Table S6B
Table S6B. Up regulated KEGG pathways identified by using DEGs
category	subcategory	ID	Description	GeneRatio	BgRatio	pvalue	p.adjust	qvalue	geneID	Count
Environmental Information Processing	Signaling molecules and interaction	hsa04080	Neuroactive ligand-receptor interaction	120/1670	367/8662	3.10731e-10	5.727e-08	4.58962e-08	6863/6915/2696/5733/10886/9170/6865/1136/5027/2568/11255/4923/551/1137/5173/5020/9248/3972/2906/2901/7434/1395/5023/5539/887/5443/6869/84634/116444/4985/1143/1268/1135/3061/4852/10888/2914/718/8698/2925/554/1907/2847/7425/5697/56923/1131/4922/2922/1081/183/1144/1910/2689/1442/9568/3062/1134/2569/8973/3363/133/1813/170589/150/2895/2695/5739/2905/6755/886/134/2912/4886/2898/7253/552/6866/5368/624/4…	120
Environmental Information Processing	Signal transduction	hsa04010	MAPK signaling pathway	103/1670	301/8662	3.46042e-10	5.727e-08	4.58962e-08	9020/8913/4293/355/5606/5923/4804/2065/10235/27091/27092/4791/779/285/1943/4616/2872/5155/8911/51378/778/2254/11184/5971/8605/26291/59284/3315/374/3312/84867/5924/5159/3552/9048/6195/8074/5228/1843/7010/9479/3164/5623/6237/5582/3791/5880/2318/10912/59285/3727/4803/5156/1847/2250/1950/1848/7786/773/59283/1969/11221/1944/5778/4915/774/93589/25780/5801/8817/1844/22808/283748/9965/7039/1849/5979/3481…	103
Environmental Information Processing	Signal transduction	hsa04020	Calcium signaling pathway	88/1670	253/8662	2.78831e-09	3.07644e-07	2.46546e-07	952/8913/6915/5733/816/2769/2065/492/815/489/6865/779/80271/5027/4842/57192/5155/8911/6547/4773/4923/85366/7125/778/2254/2906/26291/5023/887/7942/5159/7134/6869/84812/116444/6543/8074/7852/2925/5582/3791/196883/3270/1131/4803/5156/1910/2250/1950/4916/91807/773/844/4915/774/3363/5137/8817/491/2905/113026/9965/7039/886/4486/4846/5979/552/624/1128/2668/154/5724/147/146/1139/2902/2903/2248/6261/487/3…	88
Human Diseases	Immune disease	hsa05322	Systemic lupus erythematosus	54/1670	137/8662	3.03476e-08	2.51127e-06	2.01253e-06	6634/942/941/158983/8970/718/6737/3017/8365/715/221613/733/8334/8347/92815/716/2903/653604/8349/3014/8329/8969/128312/8356/1991/121504/85236/2214/440689/3108/3122/3115/721/7124/8341/54145/102724334/3117/3118/8370/2904/8342/8339/8344/8353/8330/8350/8332/3012/8360/8343/8357/8337/723790	54
Environmental Information Processing	Signaling molecules and interaction	hsa04060	Cytokine-cytokine receptor interaction	93/1670	297/8662	3.21139e-07	2.12594e-05	1.70373e-05	6376/51330/10344/9235/920/355/7133/3604/84957/4804/3589/3594/1439/3560/6367/6361/8797/9466/6369/1440/6355/3587/4055/653/3593/3552/7850/8809/1441/8795/943/7852/3624/1271/3598/130399/3623/8744/970/1236/27190/3976/9518/60401/6370/4803/269/10220/10913/3569/2689/1442/2660/94/58985/57007/3561/651/654/392255/4838/146433/643/6374/3600/1524/3592/3627/6373/3576/3603/53342/8793/8794/23529/3579/1436/353500/1…	93
Organismal Systems	Digestive system	hsa04974	Protein digestion and absorption	40/1670	103/8662	2.87571e-06	0.000158644	0.000127137	477/2006/1301/1308/6550/50509/1286/1310/1307/23428/6547/3783/478/1277/1303/1297/4224/1294/6543/1300/482/59272/1295/9056/1358/136227/1293/8645/1285/169044/1296/256076/340024/10008/4311/1803/1302/1306/131873/340267	40
Human Diseases	Substance dependence	hsa05034	Alcoholism	62/1670	188/8662	4.76818e-06	0.000225467	0.000180689	84699/4129/5173/2906/10488/116444/4852/158983/8970/2354/51764/2792/84152/6531/4915/53358/1813/90993/3017/8365/2905/2785/221613/2793/94235/3265/627/2902/7054/8334/8347/92815/2903/653604/8349/399694/3014/8329/8969/128312/8356/121504/85236/440689/8341/54145/102724334/8370/2904/8342/8339/8344/8353/8330/8350/8332/3012/8360/8343/8357/8337/723790	62
Environmental Information Processing	Signal transduction	hsa04014	Ras signaling pathway	73/1670	236/8662	9.68468e-06	0.000400704	0.000321124	5923/4804/11186/10235/5063/285/1943/50487/5155/51378/2254/64926/8605/26291/10156/5924/5159/7535/26279/8074/5228/7010/6237/5582/51764/2792/3791/5880/4803/5156/84647/2250/1950/1969/23179/1944/4915/53358/3363/25780/8817/22808/283748/2785/9965/7039/2793/3481/94235/255189/1942/100271927/5319/115727/10125/3265/9610/627/2902/1436/2903/1435/399694/4908/2248/123745/5320/57186/27040/4909/5863/1945/2904	73
Environmental Information Processing	Signaling molecules and interaction	hsa04514	Cell adhesion molecules	53/1670	158/8662	1.33706e-05	0.00049174	0.00039408	3683/920/933/923/1272/999/1001/3385/6614/3383/64115/3384/9379/6404/942/941/1013/5819/94030/3680/90952/58494/50848/23308/102723996/3689/22854/57863/9076/149461/1365/3684/57555/947/26047/1002/1003/201633/1366/9074/5133/1364/84628/6693/3897/3108/3122/9080/3115/3106/3117/3118/5175	53
Environmental Information Processing	Signaling molecules and interaction	hsa04061	Viral protein interaction with cytokine and cytokine receptor	37/1670	100/8662	2.42142e-05	0.000801489	0.000642312	6376/10344/7133/3560/6367/6361/8797/6369/6355/3587/4055/8809/8795/7852/1236/6370/3569/58985/57007/3561/146433/643/6374/1524/3627/6373/3576/8793/8794/3579/1436/1233/1435/2826/7124/6362/6348	37
Environmental Information Processing	Signal transduction	hsa04024	cAMP signaling pathway	68/1670	225/8662	4.43939e-05	0.00133585	0.00107055	1080/1387/2696/477/5733/816/84699/5141/492/1258/815/489/3991/779/6548/10398/5020/778/3972/478/2906/7434/1395/10488/2735/11149/5443/116444/4852/2867/6237/1907/5880/482/196883/84152/10451/1081/9568/10021/7409/55811/139760/1813/170589/491/90993/2695/2905/6755/134/4886/7253/1128/154/4881/2353/5139/627/2902/3355/3352/6752/2903/487/6262/2904/84876	68
Human Diseases	Substance dependence	hsa05030	Cocaine addiction	21/1670	49/8662	0.000127364	0.00344684	0.0027623	84699/4129/5173/2906/10488/8787/116444/2354/84152/1742/6531/1813/90993/2905/2912/627/2902/7054/2903/2913/2904	21
Human Diseases	Infectious disease: bacterial	hsa05134	Legionellosis	23/1670	56/8662	0.000135374	0.00344684	0.0027623	1195/4791/56681/58484/1917/3312/57396/3593/718/3569/7097/5861/3689/3592/3576/3684/929/3310/7100/3304/3303/3305/7124	23
Human Diseases	Cardiovascular disease	hsa05410	Hypertrophic cardiomyopathy	34/1670	97/8662	0.000176196	0.00384125	0.00307837	3675/489/27091/27092/779/4842/4625/6547/778/6445/59284/6442/7134/6543/59285/3691/4607/3679/183/3569/59283/8515/3680/93589/7273/4000/784/1674/487/3908/4624/7169/6262/7124	34
Cellular Processes	Transport and catabolism	hsa04145	Phagosome	48/1670	152/8662	0.00018186	0.00384125	0.00307837	4353/535/29927/2213/4842/30835/51382/11151/10382/10332/1311/50617/4688/533/78989/718/7277/529/948/7280/347733/7097/7057/245973/112714/653361/1780/715/9114/3689/1520/4153/84790/3684/929/79861/811/10383/2214/3108/3122/3115/3106/3117/3118/10381/4360/338382	48
Cellular Processes	Cell motility	hsa04814	Motor proteins	58/1670	193/8662	0.000186839	0.00384125	0.00307837	8735/140469/57644/64147/51168/4625/53904/10398/7125/10382/147700/7138/93408/58498/59/7134/1768/27019/1769/7277/547/7140/7136/11127/4626/4629/84700/92558/113220/7280/347733/3801/58/22989/112714/79819/55567/1780/126820/72/7802/84790/90990/3800/4648/283446/201625/79861/29895/146754/8632/10383/124602/4624/196385/4635/7169/10381	58
Environmental Information Processing	Signal transduction	hsa04015	Rap1 signaling pathway	62/1670	210/8662	0.000197285	0.00384125	0.00307837	3683/5606/999/3937/9564/4804/9170/10235/5909/285/1943/5155/51378/2254/50855/25865/26291/23094/5159/57568/1268/8074/5228/7010/84612/7408/3397/6237/5582/3791/5880/196883/10451/4803/5156/7057/2250/1950/8631/7409/1969/1944/1813/25780/8817/22808/3689/9965/10636/1942/3684/3265/2902/1436/2903/1435/57121/2248/6714/27040/1945/2904	62
Organismal Systems	Immune system	hsa04613	Neutrophil extracellular trap formation	57/1670	191/8662	0.000258744	0.0047412	0.00379959	4353/3683/1183/79792/7450/6404/4688/158983/8970/718/5582/5880/7097/3017/8365/653361/23569/3689/820/221613/3684/2244/566/8334/8347/92815/653604/8349/3014/8329/8969/128312/6714/8356/728/1991/121504/85236/2214/440689/8341/54145/102724334/8370/8342/8339/8344/8353/8330/8350/8332/3012/8360/8343/8357/8337/723790	57
Organismal Systems	Immune system	hsa04640	Hematopoietic cell lineage	34/1670	99/8662	0.000274898	0.0047412	0.00379959	952/3675/928/920/933/3589/2208/945/1440/921/3552/7850/1441/948/3569/917/290/915/3684/929/924/947/1436/1435/2057/4311/916/3108/3122/3115/7124/3117/3118/100133941	34
Human Diseases	Cardiovascular disease	hsa05412	Arrhythmogenic right ventricular cardiomyopathy	30/1670	84/8662	0.000286477	0.0047412	0.00379959	3675/489/27091/27092/88/6932/779/4842/6547/778/6445/59284/6442/6543/59285/3691/3679/59283/8515/3680/93589/2697/4000/784/3728/1674/487/3908/6262/89	30
Human Diseases	Cancer: specific types	hsa05217	Basal cell carcinoma	24/1670	63/8662	0.000381494	0.00589845	0.00472702	7478/6932/7481/4616/7472/51684/2735/10297/7475/8643/1026/7471/10912/7482/7483/7476/7484/54361/6469/8323/8313/8325/7477/8326	24
Human Diseases	Immune disease	hsa05323	Rheumatoid arthritis	32/1670	93/8662	0.000395496	0.00589845	0.00472702	3683/535/3383/3589/51382/54/50617/942/3552/533/7010/941/529/3569/7097/1513/245973/9114/3689/6374/3600/3576/2353/1435/3108/3122/3115/4050/7124/3117/3118/6348	32
Organismal Systems	Nervous system	hsa04721	Synaptic vesicle cycle	28/1670	78/8662	0.000409862	0.00589845	0.00472702	6534/535/6857/22999/112755/51382/140679/57030/6511/5864/50617/6804/6532/6506/6539/533/23025/529/6812/773/6531/245973/10814/774/9114/6512/6809/6572	28
Human Diseases	Cardiovascular disease	hsa05414	Dilated cardiomyopathy	34/1670	103/8662	0.000629772	0.00868561	0.00696064	3675/489/27091/27092/779/4842/4625/6547/778/6445/59284/6442/7134/6543/196883/59285/3691/4607/3679/183/59283/8515/3680/93589/7273/4000/784/1674/487/3908/4624/7169/6262/7124	34
Organismal Systems	Nervous system	hsa04725	Cholinergic synapse	36/1670	113/8662	0.000930888	0.0121964	0.00977419	816/84699/1103/815/1136/779/43/1137/778/10488/9132/1143/3759/5582/51764/2792/196883/1131/23533/773/8973/774/90993/2785/3760/2793/94235/3761/1128/2353/3265/1139/1132/3770/6572/146850	36
Organismal Systems	Endocrine system	hsa04921	Oxytocin signaling pathway	46/1670	154/8662	0.000958026	0.0121964	0.00977419	952/816/815/5743/27091/27092/779/4773/85366/10398/5020/778/8605/59284/5997/3762/3759/1026/54776/5582/196883/59285/91807/23533/7226/59283/93589/283748/4882/3765/3760/2982/4846/784/3761/255189/4881/2353/3265/3770/123745/6261/6714/6262/6263/146850	46
Human Diseases	Infectious disease: bacterial	hsa05150	Staphylococcus aureus infection	31/1670	96/8662	0.00160499	0.019676	0.0157683	3683/2213/3383/6404/3875/718/3872/715/3689/820/4153/5724/3684/3880/3866/3860/3857/342574/719/716/3858/3868/3861/728/2214/3108/3122/3115/721/3117/3118	31
Organismal Systems	Environmental adaptation	hsa04713	Circadian entrainment	31/1670	97/8662	0.00193216	0.0220762	0.0176918	8913/8863/816/815/4842/8911/2906/51655/3762/5582/51764/2792/196883/8864/55811/2905/2785/3765/3760/2982/2793/94235/4543/2353/2902/5187/2903/6261/6262/6263/2904	31
Human Diseases	Substance dependence	hsa05033	Nicotine addiction	16/1670	40/8662	0.00193417	0.0220762	0.0176918	2568/1137/140679/57030/2906/116444/773/2569/8973/774/2905/1139/2902/2903/55879/2904	16
Organismal Systems	Immune system	hsa04662	B cell receptor signaling pathway	27/1670	84/8662	0.00335306	0.0369955	0.0296481	974/695/933/2213/4773/10859/11024/973/10990/5880/10288/10451/640/7409/4794/25780/118788/3635/2353/3265/11006/84433/11025/102725035/23547/11027/79168	27
Environmental Information Processing	Signal transduction	hsa04151	PI3K-Akt signaling pathway	90/1670	359/8662	0.00349567	0.0373247	0.029912	3675/3918/84699/4804/9170/2065/5526/1286/285/1943/5155/3560/51378/2254/26291/1311/10488/1440/1277/374/7450/1297/896/5159/9048/6446/6696/8074/1441/5228/7010/3164/1026/5623/51764/2792/3791/3691/4803/5156/3679/3569/2689/1442/7097/7057/2250/1950/23533/1969/8515/1944/3680/3561/4915/118788/8817/90993/200186/2785/9965/7039/1293/4846/5979/2793/3481/94235/7148/1128/2668/1285/1942/256076/3265/627/1436/1435…	90
Organismal Systems	Development and regeneration	hsa04360	Axon guidance	50/1670	182/8662	0.00418988	0.0422574	0.0338651	6405/7869/816/815/10512/5063/54437/1947/8829/1943/4773/10398/50855/1949/90249/2043/7852/84612/6237/5880/55558/7223/2048/2045/10154/8482/5998/1969/1944/2041/137970/54361/22854/5364/6469/10501/1942/27289/3265/2242/2049/10509/6585/10507/84628/6714/5365/3897/91584/1945	50
Organismal Systems	Development and regeneration	hsa04380	Osteoclast differentiation	39/1670	135/8662	0.00429843	0.0422574	0.0338651	9020/695/7305/3937/2213/489/4791/4773/54/5971/10859/11024/10990/3552/4688/2354/3727/10288/7006/1513/653361/8878/2353/3726/8061/1436/3932/1435/9021/8651/11006/487/2214/11025/102725035/7124/23547/11027/79168	39
Human Diseases	Endocrine and metabolic disease	hsa04940	Type I diabetes mellitus	16/1670	43/8662	0.00456623	0.0422574	0.0338651	355/3002/3593/942/3552/941/2572/3592/5551/3108/3122/3115/7124/3106/3117/3118	16
Organismal Systems	Endocrine system	hsa04925	Aldosterone synthesis and secretion	30/1670	98/8662	0.00464604	0.0422574	0.0338651	8913/477/816/84699/492/815/3991/779/8911/778/25865/478/10488/5443/3762/3164/5582/482/196883/183/1583/6770/4929/491/90993/4881/51305/3777/5138/84876	30
Organismal Systems	Immune system	hsa04610	Complement and coagulation cascades	27/1670	86/8662	0.0048204	0.0422574	0.0338651	5329/5054/7450/5624/1191/5328/718/2159/5270/3687/710/715/3689/4153/5345/624/3684/2244/719/733/7056/716/5265/728/2153/721/3078	27
Organismal Systems	Endocrine system	hsa04911	Insulin secretion	27/1670	86/8662	0.0048204	0.0422574	0.0338651	477/816/84699/815/3781/779/778/3783/478/5864/6804/2645/10488/5582/482/196883/1131/3782/139760/3778/90993/2695/886/9699/3767/6262/157855	27
Organismal Systems	Immune system	hsa04670	Leukocyte transendothelial migration	34/1670	115/8662	0.00497897	0.0422574	0.0338651	3683/9564/4313/3383/4318/10398/93408/58498/3702/4688/7852/7408/5582/5880/10451/7409/90952/7070/58494/653361/50848/2909/3689/9076/149461/1365/3684/1003/29895/1366/9074/1364/9080/5175	34
Organismal Systems	Nervous system	hsa04726	Serotonergic synapse	34/1670	115/8662	0.00497897	0.0422574	0.0338651	240/4129/5743/3781/779/5742/778/8605/6532/1843/3762/5582/51764/2792/773/774/3363/283748/246/2785/3765/3760/2793/94235/255189/3265/170572/3355/242/3352/247/285242/260293/123745	34
